# Cost-effective hybrid long-short read assembly delineates alternative GC-rich *Streptomyces* chassis for natural product discovery

**DOI:** 10.1101/2022.12.05.519232

**Authors:** Elena Heng, Lee Ling Tan, Dillon W. P. Tay, Yee Hwee Lim, Lay-Kien Yang, Deborah C.S. Seow, Chung Yan Leong, Veronica Ng, Siew Bee Ng, Yoganathan Kanagasundaram, Fong Tian Wong, Lokanand Koduru

## Abstract

With the advent of rapid automated *in silico* identification of biosynthetic gene clusters (BGCs), genomics presents vast opportunities to accelerate natural product (NP) discovery. However, prolific NP producers, *Streptomyces*, are exceptionally GC-rich (>80%) and highly repetitive within BGCs. These pose challenges in sequencing and high-quality genome assembly which are currently circumvented *via* intensive sequencing. Here, we outline a more cost-effective workflow using multiplex Illumina and Oxford Nanopore sequencing with hybrid long-short read assembly algorithms to generate high quality genomes. Our protocol involves subjecting long read-derived assemblies to up to 4 rounds of polishing with short reads to yield accurate BGC predictions. We successfully sequenced and assembled 8 GC-rich *Streptomyces* genomes whose lengths range from 7.1 to 12.1 Mb at an average N50 of 5.9 Mb. Taxonomic analysis revealed previous misrepresentation among these strains and allowed us to propose a potentially new species, *Streptomyces sydneybrenneri*. Further comprehensive characterization of their biosynthetic, pan-genomic and antibiotic resistance features especially for molecules derived from type I polyketide synthase (PKS) BGCs reflected their potential as NP chassis. Thus, the genome assemblies and insights presented here are envisioned to serve as gateway for the scientific community to expand their avenues in NP discovery.

**Graphic abstract:** Schematic of hybrid long- and short read assembly workflow for genome sequencing of GC-rich *Streptomyces*. Boxes shaded blue and grey correspond to experimental and *in silico* workflows, respectively.

**Highlights:**

- A cost-effective genome sequencing approach for GC-rich *Streptomyces* is presented
- Hybrid assembly improves BGC annotation and identification
- A new species, *Streptomyces sydneybrenneri*, identified by taxonomic analysis
- Genomes of 8 *Streptomyces* species are reported and analysed in this study
