## Supplementary Tables S8 to S16 for "Cost-effective hybrid long-short read assembly delineates alternative GC-rich *Streptomyces* chassis for natural product discovery"

### Sheet: Content
Table S8. Identified secondary metabolite regions of A41733 by AntiSMASH 6.0.
Table S9. Identified secondary metabolite regions of A44034 by AntiSMASH 6.0.
Table S10. Identified secondary metabolite regions of ATCC11455a by AntiSMASH 6.0.
Table S11. Identified secondary metabolite regions of ATCC21481 by AntiSMASH 6.0.
Table S12. Identified secondary metabolite regions of ATCC23862 by AntiSMASH 6.0.
Table S13. Identified secondary metabolite regions of ATCC31561 by AntiSMASH 6.0.
Table S14. Identified secondary metabolite regions of ATCC31713 by AntiSMASH 6.0.
Table S15. Identified secondary metabolite regions of ATCC31975 by AntiSMASH 6.0.
Table S16. Metabolic pathway enrichment (number of metabolites per KEGG pathway for listed strain)

### Sheet: Table S8
Table S8. Identified secondary metabolite regions of A41733 by AntiSMASH 6.0.
Region	Type	From	To	Most similar known cluster	Similarity	Percent Identity
Region 1.1	T1PKS	79541	119979	aculeximycin	Polyketide	0.14
Region 1.2	terpene	203453	223848	ebelactone	Polyketide	0.05
Region 1.3	other,NRPS,lanthipeptide	242786	318665	A-503083 A / A-503083 B / A-503083 E / A-503083 F	NRP	0.07
Region 1.4	terpene	445418	465665	gougerotin	Other	0.33
Region 1.5	terpene	549561	569493
Region 1.6	T1PKS,NRPS	631964	845167	nystatin A1	Polyketide:Modular type I + Saccharide:Hybrid/tailoring	1
Region 1.7	other	882993	922582	thiolutin	NRP	0.12
Region 1.8	NRPS	946957	1019225	cadaside A / cadaside B	NRP	0.19
Region 1.9	NRPS-like	1029841	1072646	caniferolide A / caniferolide B / caniferolide C / caniferolide D	Polyketide:Modular type I	0.03
Region 1.10	NRPS,transAT-PKS	1075707	1144895	cycloheximide	Polyketide:Trans-AT type I	0.5
Region 1.11	bacteriocin	1479227	1486657	conglobatin	NRP	0.1
Region 1.12	T2PKS	1522573	1595088	spore pigment	Polyketide	0.83
Region 1.13	T1PKS,lanthipeptide	1656966	1711786	marformycin A / marformycin B / marformycin C / marformycin D / marformycin E / marformycin F	NRP	0.08
Region 1.14	NRPS	1778326	1853096	coelibactin	NRP	0.45
Region 1.15	lanthipeptide	2414601	2438734
Region 1.16	NRPS-like	2620796	2661838	kutzneride 2	NRP	0.06
Region 1.17	siderophore	2797721	2808854	desferrioxamine E	Other	1
Region 1.18	ectoine	2888069	2898473	ectoine	Other	1
Region 1.19	lanthipeptide	3848952	3872641
Region 1.20	terpene	5277009	5298087	geosmin	Terpene	1
Region 1.21	thiopeptide,bacteriocin	5369762	5406392	radamycin / globimycin	RiPP	0.94
Region 1.22	linaridin	5425526	5446416	legonaridin	RiPP	0.66
Region 1.23	NRPS-like	5870474	5911353
Region 1.24	T1PKS	6002436	6106150	aldgamycin J / aldgamycin K / aldgamycin P / aldgamycin E	Polyketide	0.44
Region 1.25	CDPS	6555213	6575932	albonoursin	Other	0.83
Region 1.26	siderophore	6906968	6920333	ficellomycin	NRP	0.03
Region 1.27	NRPS,betalactone	6928630	6989532	ulleungmycin	NRP	0.8
Region 1.28	T3PKS	7069725	7110780	naringenin	Terpene	1
Region 1.29	bacteriocin	7170506	7179906
Region 1.30	T1PKS	7558917	7648401	ML-449	Polyketide:Modular type I	0.29
Region 1.31	siderophore	7650289	7666702	macrotetrolide	Polyketide	0.33
Region 1.32	lassopeptide	7745943	7768477	echoside A / echoside B / echoside C / echoside D / echoside E	NRP	0.11
Region 1.33	terpene	7937936	7963561	hopene	Terpene	0.61
Region 1.34	NRPS-like	8229211	8270887	abyssomicin C / atrop-abyssomicin C	Polyketide:Modular type I	0.1
Region 1.35	NRPS-like,butyrolactone,bacteriocin	8315221	8364197	saquayamycin Z	Polyketide:Type II + Saccharide:Oligosaccharide	0.2
Region 1.36	T1PKS,terpene	8660454	8706367
Region 1.37	butyrolactone	8795865	8806854	merochlorin A / merochlorin B / deschloro-merochlorin A / deschloro-merochlorin B / isochloro-merochlorin B / dichloro-merochlorin B / merochlorin D / merochlorin C	Terpene + Polyketide:Type III	0.04
Region 1.38	terpene	8954773	8975377
Region 1.39	other	9127915	9168562	himastatin	NRP	0.12
Region 1.40	NRPS,T1PKS,terpene	9627609	9694181	friulimicin A / friulimicin B / friulimicin C / friulimicin D	NRP	0.09
Region 1.41	NRPS,lanthipeptide	9744647	9799961	s56-p1	NRP	0.17
Region 1.42	NRPS-like	9810870	9852530	tiacumicin B	Polyketide:Modular type I	0.09
Region 1.43	T1PKS,NRPS-like,terpene	9855818	9970256	nystatin A1	Polyketide:Modular type I + Saccharide:Hybrid/tailoring	0.72
Region 5.1	T1PKS	1	2432
Region 7.1	T1PKS	15650	75964	avilamycin A / avilamycin C	Saccharide:Oligosaccharide	0.07
Region 7.2	T3PKS	103222	144286	glycopeptidolipid	NRP	0.2

### Sheet: Table S9 
Table S9. Identified secondary metabolite regions of A44034 by AntiSMASH 6.0.
Region	Type	From	To	Most similar known cluster	Similarity	Percent Identity
Region 1.1	terpene	160708	180381	isorenieratene	Terpene	0.87
Region 1.2	NRPS	184884	234251	deimino-antipain	NRP	0.66
Region 1.3	bacteriocin	241028	250382
Region 1.4	butyrolactone	390981	401934	hygrocin A / hygrocin B	Polyketide	0.06
Region 1.5	T1PKS,NRPS,melanin	611423	690345	ebelactone	Polyketide	0.11
Region 1.6	NRPS-like	743639	785752	A-503083 A / A-503083 B / A-503083 E / A-503083 F	NRP	0.07
Region 1.7	terpene	840383	859624	dutomycin	Polyketide	0.04
Region 1.8	terpene	1076618	1102045	hopene	Terpene	0.69
Region 1.9	terpene	1245712	1265757	kanamycin	Saccharide	0.38
Region 1.10	bacteriocin	1625884	1635630
Region 1.11	NRPS,other,T3PKS	1713735	1776763	arylomycin	NRP:Lipopeptide	0.55
Region 1.12	siderophore	1890698	1902337	ficellomycin	NRP	0.03
Region 1.13	NRPS	3441791	3499931	mannopeptimycin	NRP	0.77
Region 1.14	terpene	3530853	3552458	salinomycin	Polyketide:Modular type I	0.06
Region 1.15	T1PKS	4451179	4492915	pellasoren	NRP + Polyketide:Modular type I	0.41
Region 1.16	ectoine	6065099	6075515	ectoine	Other	1
Region 1.17	siderophore	6150895	6162703	desferrioxamine E	Other	1
Region 1.18	T1PKS,terpene,NRPS	6619877	6727438	streptolydigin	NRP + Polyketide:Modular type I + Saccharide:Hybrid/tailoring	0.94
Region 1.19	T2PKS	7039368	7111430	spore pigment	Polyketide	0.83
Region 1.20	bacteriocin	7148058	7158270
Region 1.21	NRPS	7252387	7308812	azicemicin B	Polyketide	0.11
Region 1.22	NRPS,T1PKS,betalactone	7599551	7668059	minutissamide A / minutissamide C / minutissamide D	NRP	0.15
Region 1.23	thiopeptide,LAP	7744713	7773687	cyclothiazomycin	RiPP:Thiopeptide	0.38
Region 1.24	lassopeptide	7983685	8006286	citrulassin D	RiPP	1

### Sheet: Table S10
Table S10. Identified secondary metabolite regions of ATCC11455a by AntiSMASH 6.0.
Region	Type	From	To	Most similar known cluster	Similarity	Percent Identity
Region 6.1	terpene	19840	34202	2-methylisoborneol	Terpene	0.75
Region 12.1	NRPS-like,butyrolactone	207027	249873	saquayamycin Z	Polyketide:Type II + Saccharide:Oligosaccharide	0.2
Region 12.2	NRPS-like	294156	335567	pyridomycin	NRP + Polyketide	0.11
Region 12.3	terpene	680218	704794	hopene	Terpene	0.61
Region 12.4	lassopeptide	877227	899760	echoside A / echoside B / echoside C / echoside D / echoside E	NRP	0.11
Region 12.5	T1PKS	934625	1012524	lankamycin	Polyketide	0.53
Region 12.6	bacteriocin	1390449	1400207
Region 12.7	T3PKS	1461717	1502772	naringenin	Terpene	1
Region 12.8	NRPS,betalactone	1572472	1634836	ulleungmycin	NRP	0.75
Region 12.9	siderophore	1641175	1654902	ficellomycin	NRP	0.03
Region 12.10	CDPS	1977380	1998099	albonoursin	Other	0.83
Region 12.11	linaridin	3079211	3100101	legonaridin	RiPP	0.58
Region 12.12	thiopeptide,bacteriocin	3119649	3156272	radamycin / globimycin	RiPP	0.94
Region 12.13	terpene	3332976	3354049	geosmin	Terpene	1
Region 12.14	lanthipeptide	4750195	4774549	guadinomine	NRP + Polyketide	0.07
Region 12.15	T1PKS	5227848	5270913	collismycin A	NRP + Polyketide:Modular type I	0.18
Region 12.16	ectoine	5700341	5710745	ectoine	Other	1
Region 16.1	siderophore	38656	49996	desferrioxamine E	Other	1
Region 16.2	lanthipeptide	293979	318509
Region 21.1	lassopeptide,T3PKS	19898	73233	A54145	NRP	0.05
Region 24.1	bacteriocin	99755	109970	conglobatin	NRP	0.1
Region 24.2	T2PKS	137985	210500	spore pigment	Polyketide	0.83

### Sheet: Table S11
Table S11. Identified secondary metabolite regions of ATCC21481 by AntiSMASH 6.0.
Region	Type	From	To	Most similar known cluster	Similarity	Percent Identity
Region 1.1	butyrolactone	11004	21183	murayaquinone	Polyketide	0.03
Region 1.2	thiopeptide,T3PKS	50872	122961	granaticin	Polyketide:Type II	0.16
Region 1.3	terpene,NRPS,resorcinol	179258	263430	feglymycin	NRP	0.15
Region 1.4	ectoine	376502	386912	ectoine	Other	1
Region 1.5	terpene	431516	450919	geosmin	Terpene	1
Region 1.6	butyrolactone	479574	488574	coelimycin P1	Polyketide:Modular type I	0.08
Region 1.7	T2PKS	505518	576376	saprolmycin E	Polyketide	0.22
Region 1.8	lanthipeptide	700437	724155	kanamycin	Saccharide	0.01
Region 1.9	CDPS	2081294	2102043	malacidin A / malacidin B	NRP:Ca+-dependent lipopeptide	0.05
Region 1.10	siderophore	2589292	2600664
Region 1.11	cyanobactin	4218166	4239026
Region 1.12	butyrolactone	4347726	4356212	scleric acid	NRP	0.23
Region 1.13	melanin	4876653	4885385	istamycin	Saccharide	0.08
Region 1.14	siderophore	5730909	5742752
Region 1.15	NRPS	5862343	5907643	marinopyrrole A / marinopyrrole E / marinopyrrole D / marinopyrrole C / marinopyrrole B	NRP + Polyketide:Modular type I	0.16
Region 1.16	butyrolactone	6077694	6087400	coelimycin P1	Polyketide:Modular type I	0.12
Region 1.17	lanthipeptide	6156332	6181644
Region 1.18	terpene	6473225	6498580	hopene	Terpene	0.69
Region 1.19	bacteriocin	6547788	6558600
Region 1.20	terpene	6597898	6616194	ebelactone	Polyketide	0.05
Region 1.21	melanin	6748364	6758765	saframycin A / saframycin B	NRP	0.06
Region 1.22	T2PKS,terpene	7031770	7104278	spore pigment	Polyketide	0.83
Region 1.23	lanthipeptide	7266851	7302754
Region 1.24	T3PKS,thiopeptide	7597969	7671991	granaticin	Polyketide:Type II	0.13
Region 1.25	butyrolactone	7700623	7711696	murayaquinone	Polyketide	0.03
Region 2.1	other	189174	230118	chalcomycin A	Polyketide	0.07
Region 2.2	T2PKS	414482	487290	lugdunomycin	Polyketide	0.59
Region 2.3	NRPS	514533	558661	pactamides	NRP + Polyketide	0.66
Region 3.1	butyrolactone	11366	22226	neocarzinostatin	Polyketide:Iterative type I + Polyketide:Enediyne type I	0.13
Region 3.2	NRPS,other,arylpolyene	33733	118477	lidamycin	NRP + Polyketide	0.37
Region 7.1	NRPS	3718	61264	cyslabdan	Terpene	0.81

### Sheet: Table S12
Table S12. Identified secondary metabolite regions of ATCC23862 by AntiSMASH 6.0.
Region	Type	From	To	Most similar known cluster	Similarity	Percent Identity
Region 1.1	siderophore	252734	264594	natamycin	Polyketide	0.09
Region 1.2	bacteriocin	927421	936371	informatipeptin	RiPP:Lanthipeptide	0.42
Region 1.3	NRPS	1097041	1139270	diisonitrile antibiotic SF2768	NRP	0.66
Region 1.4	T1PKS	1233586	1290797	argimycin PI / argimycin PII / nigrifactin / argimycin PIV / argimycin PV / argimycin PVI / argimycin PIX	Polyketide:Modular type I	0.24
Region 1.5	terpene	1662481	1686768	hopene	Terpene	0.92
Region 1.6	siderophore	2234688	2243679
Region 1.7	ladderane	2283423	2323160	WS9326	NRP	0.07
Region 1.8	terpene	2485862	2507627	geosmin	Terpene	1
Region 1.9	T1PKS,other	2642112	2691399	chlorizidine A	NRP + Polyketide:Modular type I	0.11
Region 1.10	NRPS,lanthipeptide	2716284	2805527	triostin A	NRP	1
Region 1.11	siderophore	2897893	2908076
Region 1.12	terpene	3642646	3663025	julichrome Q3-3 / julichrome Q3-5	Polyketide	0.14
Region 1.13	NRPS,ladderane	3809430	3871610	CDA1b / CDA2a / CDA2b / CDA3a / CDA3b / CDA4a / CDA4b	NRP:Ca+-dependent lipopeptide	0.3
Region 1.14	furan	5096230	5116778	echoside A / echoside B / echoside C / echoside D / echoside E	NRP	0.11
Region 1.15	NRPS	5320431	5370332	griseoviridin / fijimycin A	NRP:Cyclic depsipeptide + Polyketide:Trans-AT type I	0.05
Region 1.16	butyrolactone	5532518	5543459	scleric acid	NRP	0.35
Region 1.17	T2PKS	5615866	5688231	spore pigment	Polyketide	0.83
Region 1.18	bacteriocin	5897376	5907744
Region 1.19	siderophore	6467643	6479412	desferrioxamin B / desferrioxamine E	Other	0.83
Region 1.20	melanin	6582031	6591019	istamycin	Saccharide	0.05
Region 1.21	terpene	6698221	6718038
Region 1.22	terpene	7036358	7054162	2-methylisoborneol	Terpene	0.75
Region 1.23	ectoine	7750695	7761099	ectoine	Other	1
Region 1.24	NRPS-like	7992576	8034497
Region 1.25	hglE-KS,T1PKS	8624066	8714090	A33853	Other	0.08
Region 1.26	T3PKS	8770076	8808879	herboxidiene	Polyketide	0.08
Region 1.27	NRPS	8841995	8895489	telomycin	NRP	0.11
Region 1.28	T1PKS	8911488	8956484	funisamine	Polyketide	0.27
Region 1.29	T3PKS	9177578	9218762	A-503083 A / A-503083 B / A-503083 E / A-503083 F	NRP	0.05
Region 1.30	NRPS	9368520	9410397	stenothricin	NRP:Cyclic depsipeptide	0.13
Region 1.31	NRPS,T1PKS	9575773	9626897	foxicins A-D	NRP + Polyketide	0.12
Region 1.32	terpene,melanin	9665629	9686616	melanin	Other	0.71
Region 1.33	CDPS	9831401	9852111	kanamycin	Saccharide	0.01
Region 1.34	terpene,NRPS,lanthipeptide	9869074	9944765	griseoviridin / fijimycin A	NRP:Cyclic depsipeptide + Polyketide:Trans-AT type I	0.05

### Sheet: Table S13
Table S13. Identified secondary metabolite regions of ATCC31561 by AntiSMASH 6.0.
Region	Type	From	To	Most similar known cluster	Similarity	Percent Identity
Region 2.1	NRPS-like	358667	400756	stenothricin	NRP:Cyclic depsipeptide	0.13
Region 2.2	terpene	475263	496318	2-methylisoborneol	Terpene	1
Region 2.3	NRPS-like	535750	579973	argimycin PI / argimycin PII / nigrifactin / argimycin PIV / argimycin PV / argimycin PVI / argimycin PIX	Polyketide:Modular type I	0.05
Region 3.1	furan,butyrolactone	97287	128960	methylenomycin A	Other	1
Region 3.2	arylpolyene	131425	171961	virginiamycin S1	NRP + Polyketide	0.16
Region 3.3	bacteriocin	367954	375837	informatipeptin	RiPP:Lanthipeptide	0.42
Region 3.4	NRPS-like	643206	685557	kendomycin	Polyketide:Modular type I	0.15
Region 3.5	bacteriocin	871139	881954
Region 4.1	siderophore	913035	924807	desferrioxamin B / desferrioxamine E	Other	0.66
Region 4.2	NRPS	951910	1008480	enduracidin	NRP	0.1
Region 7.1	terpene	504048	524551	avermitilol	Terpene	1
Region 9.1	NRPS	1	35850	diisonitrile antibiotic SF2768	NRP	0.61
Region 11.1	T2PKS,butyrolactone	132154	204635	prejadomycin / rabelomycin / gaudimycin C / gaudimycin D / UWM6 / gaudimycin A	Polyketide:Type II + Saccharide:Hybrid/tailoring	0.33
Region 11.2	lassopeptide	846503	869065	siamycin I	RiPP	0.76
Region 21.1	lanthipeptide	333301	359791
Region 21.2	terpene	1443019	1463942	albaflavenone	Terpene	1
Region 21.3	NRPS	1535456	1576245	stenothricin	NRP:Cyclic depsipeptide	0.13
Region 21.4	NRPS,ladderane,other	1737980	1816488	pepticinnamin E	NRP + Polyketide	0.96
Region 22.1	siderophore	632923	641373
Region 22.2	hglE-KS	803600	844979	sanglifehrin A	NRP + Polyketide	0.06
Region 22.3	bacteriocin	915188	925215
Region 22.4	terpene	1074818	1097367	geosmin	Terpene	1
Region 22.5	bacteriocin	1126349	1137512
Region 22.6	siderophore	1337151	1351528	ficellomycin	NRP	0.03
Region 23.1	hglE-KS	2980	42851	heterocyst glycolipids	Other	0.42
Region 24.1	NRPS-like	55834	99973	elloramycin	Polyketide:Type II + Saccharide:Hybrid/tailoring	0.08
Region 26.1	T2PKS,other,indole	98420	211444	spore pigment	Polyketide	0.83
Region 26.2	terpene	235184	261844	hopene	Terpene	0.84
Region 27.1	melanin	152154	162540	melanin	Other	0.42
Region 27.2	NRPS-like	176855	219113	kedarcidin	Polyketide:Iterative type I + Polyketide:Enediyne type I	0.01
Region 27.3	NRPS,T1PKS	575050	628665	foxicins A-D	NRP + Polyketide	0.14
Region 27.4	T3PKS	846823	887887	herboxidiene	Polyketide	0.08
Region 27.5	ectoine	1744146	1754550	ectoine	Other	1

### Sheet: Table S14
Table S14. Identified secondary metabolite regions of ATCC31713 by AntiSMASH 6.0.
Region	Type	From	To	Most similar known cluster	Similarity	Percent Identity
Region 1.1	oligosaccharide	1	14149	warkmycin CS1 / warkmycin CS2	Polyketide + Saccharide:Hybrid/tailoring	0.29
Region 4.1	T1PKS	1	31490
Region 8.1	bacteriocin	40681	51208
Region 24.1	siderophore	36512	45431	desferrioxamine E	Other	1
Region 40.1	transAT-PKS-like,NRPS	910	76587	oxazolepoxidomycin A	Polyketide	0.66
Region 41.1	NRPS,butyrolactone	1	42349	griseoviridin / fijimycin A	NRP:Cyclic depsipeptide + Polyketide:Trans-AT type I	0.16
Region 55.1	NRPS-like	1	28186	ansamitocin P-3	Polyketide	0.04
Region 61.1	CDPS	1	20224
Region 68.1	T3PKS	1	5481	naringenin	Terpene	1
Region 70.1	NRPS	50843	107990	5-isoprenylindole-3-carboxylate β-D-glycosyl ester	Other	0.38
Region 81.1	ectoine	66325	76735	ectoine	Other	1
Region 86.1	T1PKS	5192	35699	candicidin	Polyketide	0.28
Region 90.1	NRPS-like	1	14006	stenothricin	NRP:Cyclic depsipeptide	0.13
Region 93.1	terpene	83221	105070	hopene	Terpene	0.61
Region 96.1	terpene	31052	52371	geosmin	Terpene	1
Region 96.2	LAP	73815	96397
Region 105.1	NRPS	1	29143	s56-p1	NRP	0.03
Region 106.1	butyrolactone	3593	14561	merochlorin A / merochlorin B / deschloro-merochlorin A / deschloro-merochlorin B / isochloro-merochlorin B / dichloro-merochlorin B / merochlorin D / merochlorin C	Terpene + Polyketide:Type III	0.04
Region 111.1	CDPS	1	13722	albonoursin	Other	0.5
Region 114.1	CDPS	1	15604
Region 115.1	NRPS	1	29828	JBIR-78 / JBIR-95	NRP	0.44
Region 124.1	T1PKS	1	19175	nosiheptide	RiPP	0.08
Region 132.1	nucleoside	5509	18344	toyocamycin	Other	0.9
Region 136.1	PKS-like	1	18515
Region 143.1	T1PKS	1	17031	methylated alkyl-resorcinol / methylated acyl-phloroglucinol	Polyketide	0.5
Region 144.1	T1PKS,NRPS-like	1	84684	natamycin	Polyketide	0.54
Region 147.1	siderophore	29984	42271
Region 150.1	NRPS-like	1	18381	gougerotin	Other	0.26
Region 171.1	NRPS	1	17324	salinosporamide A	Polyketide	0.23
Region 173.1	butyrolactone	1	10373
Region 178.1	T1PKS	1	10196	nystatin	Polyketide	0.31
Region 179.1	T1PKS	1	2624	niphimycins C-E	Polyketide	0.29
Region 180.1	terpene	1	15320	tallysomycin A	NRP:Glycopeptide + Polyketide:Modular type I + Saccharide:Hybrid/tailoring	0.1
Region 185.1	T3PKS	1	23782

### Sheet: Table S15
Table S15. Identified secondary metabolite regions of ATCC31975 by AntiSMASH 6.0.
Region	Type	From	To	Most similar known cluster	Similarity	Percent Identity
Region 1.1	CDPS	45073	65825
Region 1.2	LAP,thiopeptide	73098	102785	cyclothiazomycin b1	RiPP:Thiopeptide	0.58
Region 1.3	T1PKS	191550	245366	herbimycin A	Polyketide	0.26
Region 1.4	NRPS,T3PKS,terpene	283474	413714	dechlorocuracomycin	NRP	0.12
Region 1.5	bacteriocin	539128	546666
Region 1.6	T2PKS	572626	645018	spore pigment	Polyketide	0.83
Region 1.7	bacteriocin	745291	756989
Region 1.8	T1PKS,hglE-KS	810011	857040	herboxidiene	Polyketide	0.04
Region 1.9	terpene	953936	980288	hopene	Terpene	0.69
Region 1.10	T1PKS	1075406	1281868	lasalocid	Polyketide	0.5
Region 1.11	NRPS-like,arylpolyene	1753506	1795027
Region 1.12	bacteriocin	2005223	2014722
Region 1.13	NRPS,butyrolactone	2050190	2156604	sarpeptin A / sarpeptin B	NRP	0.66
Region 1.14	siderophore	2305601	2318793	ficellomycin	NRP	0.03
Region 1.15	T1PKS	2686466	2731323	pheganomycin	NRP + RiPP	0.09
Region 1.16	terpene	4256890	4278655	dechlorocuracomycin	NRP	0.2
Region 1.17	T1PKS	5930590	5973583	epothilone	NRP + Polyketide	0.08
Region 1.18	terpene	6483403	6503199	aldgamycin J / aldgamycin K / aldgamycin P / aldgamycin E	Polyketide	0.05
Region 1.19	ectoine	6960336	6970752	ectoine	Other	1
Region 1.20	siderophore	7051062	7062426	desferrioxamine E	Other	0.75
Region 1.21	siderophore	7711007	7724886	mirubactin	NRP	0.14
Region 1.22	lanthipeptide	7884961	7908770
Region 1.23	bacteriocin	7926385	7938313
Region 1.24	NRPS-like	8155494	8198599
Region 1.25	butyrolactone	8260883	8271854	coelimycin P1	Polyketide:Modular type I	0.08
Region 1.26	NRPS,other	8335481	8393234	deimino-antipain	NRP	0.66
Region 1.27	terpene	8397250	8418122	isorenieratene	Terpene	0.57
Region 1.28	NRPS-like,melanin	8507672	8550821	stenothricin	NRP:Cyclic depsipeptide	0.13
Region 1.29	lanthipeptide	8586722	8611292	planosporicin	RiPP:Lanthipeptide	1
Region 3.1	T3PKS	66594	107700
Region 3.2	TfuA-related	225325	247716
Region 3.3	lassopeptide,NRPS	251541	298750
Region 4.1	butyrolactone	43141	54061
Region 5.1	NRPS	1	74678	bleomycin	NRP:Glycopeptide + Polyketide:Modular type I + Saccharide:Hybrid/tailoring	0.25

### Sheet: Table S16
Table S16. Metabolic pathway enrichment (number of metabolites per KEGG pathway for listed strain)
	A41733	A44034	ATCC11455a	ATCC21481	ATCC23862	ATCC31561	ATCC31713	ATCC31975	S. albidoflavus	S. coelicolor	S. griseus	S. venezuelae	E. coli
map01210 2-Oxocarboxylic acid metabolism	8	6	3	3	5	9	9	2	5	7	10	5	6
map00525 Acarbose and validamycin biosynthesis	0	0	0	1	0	1	1	0	0	0	0	0	0
map00254 Aflatoxin biosynthesis	1	1	0	0	1	0	1	0	0	0	0	0	1
map00402 Benzoxazinoid biosynthesis	1	1	0	1	1	1	0	0	0	0	0	1	0
map00965 Betalain biosynthesis	0	0	0	0	0	0	1	0	0	1	0	0	0
map00522 Biosynthesis of 12-, 14- and 16-membered macrolides	3	1	0	0	1	1	2	2	2	1	0	1	3
map01065 Biosynthesis of alkaloids derived from histidine and purine	9	3	4	3	4	6	5	7	3	6	2	6	3
map01064 Biosynthesis of alkaloids derived from ornithine, lysine and nicotinic acid	9	3	1	3	6	8	3	7	3	6	5	6	6
map01063 Biosynthesis of alkaloids derived from shikimate pathway	8	4	2	4	9	9	5	6	3	7	5	3	5
map01066 Biosynthesis of alkaloids derived from terpenoid and polyketide	7	2	1	1	4	6	4	5	2	4	2	4	2
map01230 Biosynthesis of amino acids	19	19	11	22	18	31	21	13	20	22	21	15	18
map01051 Biosynthesis of ansamycins	0	1	0	0	0	1	0	0	0	0	0	1	0
map01240 Biosynthesis of cofactors	32	27	15	26	31	27	33	22	21	34	22	24	24
map01059 Biosynthesis of enediyne antibiotics	3	1	1	0	1	0	2	0	0	2	0	0	0
map01250 Biosynthesis of nucleotide sugars	7	8	4	4	6	9	4	5	2	5	3	8	6
map01061 Biosynthesis of phenylpropanoids	8	3	2	3	12	8	5	6	4	7	6	5	4
map01070 Biosynthesis of plant hormones	10	6	3	3	9	8	10	7	3	8	4	9	5
map01060 Biosynthesis of plant secondary metabolites	21	10	7	14	13	17	18	16	12	17	13	18	11
map01110 Biosynthesis of secondary metabolites	50	44	27	42	42	55	52	47	34	43	34	49	32
map01053 Biosynthesis of siderophore group nonribosomal peptides	2	3	1	0	3	3	3	0	3	2	1	3	2
map01062 Biosynthesis of terpenoids and steroids	4	3	2	2	5	6	3	3	2	5	3	5	3
map01056 Biosynthesis of type II polyketide backbone	1	1	1	0	1	0	2	1	0	0	0	0	1
map01057 Biosynthesis of type II polyketide products	2	2	0	0	0	0	2	0	0	1	1	1	0
map01040 Biosynthesis of unsaturated fatty acids	2	0	0	0	1	0	2	2	2	0	0	2	1
map01055 Biosynthesis of vancomycin group antibiotics	1	0	0	0	1	0	2	0	0	1	0	0	0
map00996 Biosynthesis of various alkaloids	4	3	1	3	6	3	2	2	0	2	2	1	2
map00998 Biosynthesis of various antibiotics	9	3	2	4	6	7	6	3	2	6	6	6	3
map00997 Biosynthesis of various other secondary metabolites	10	1	2	2	7	5	5	4	2	4	6	3	3
map00999 Biosynthesis of various plant secondary metabolites	7	3	1	5	6	6	4	2	2	6	3	1	3
map00780 Biotin metabolism	1	0	1	1	0	0	0	0	0	2	0	0	3
map00332 Carbapenem biosynthesis	3	1	0	2	4	1	3	1	2	0	1	0	0
map01200 Carbon metabolism	18	9	9	13	12	17	12	11	10	16	14	12	9
map00906 Carotenoid biosynthesis	1	0	0	0	0	1	0	0	0	0	0	0	0
map00331 Clavulanic acid biosynthesis	0	0	1	1	1	1	0	0	0	1	0	0	1
map00073 Cutin, suberine and wax biosynthesis	0	0	0	0	1	0	1	1	1	0	0	2	0
map01220 Degradation of aromatic compounds	11	5	3	6	9	8	8	7	4	4	4	9	2
map01212 Fatty acid metabolism	9	9	5	3	10	5	10	6	6	9	3	12	3
map00790 Folate biosynthesis	6	3	1	2	4	5	5	1	3	5	1	3	0
map00966 Glucosinolate biosynthesis	2	2	0	0	2	3	1	2	4	1	4	1	1
map00901 Indole alkaloid biosynthesis	0	0	1	0	2	1	0	1	0	0	2	0	1
map00403 Indole diterpene alkaloid biosynthesis	1	1	0	1	1	1	0	0	0	0	0	1	0
map00981 Insect hormone biosynthesis	1	0	0	0	0	1	0	0	0	0	0	0	0
map00950 Isoquinoline alkaloid biosynthesis	0	0	0	0	0	0	1	0	0	1	0	0	1
map00785 Lipoic acid metabolism	1	1	0	1	1	0	1	2	1	0	0	1	0
map01100 Metabolic pathways	132	121	83	90	129	126	125	85	80	109	83	131	85
map01120 Microbial metabolism in diverse environments	40	32	25	31	37	42	34	30	22	36	26	39	27
map00261 Monobactam biosynthesis	2	1	1	2	2	3	3	1	0	4	1	0	3
map00902 Monoterpenoid biosynthesis	0	0	0	0	0	1	0	0	1	1	0	1	0
map00524 Neomycin, kanamycin and gentamicin biosynthesis	1	2	1	0	1	2	0	2	0	0	1	3	1
map00760 Nicotinate and nicotinamide metabolism	5	2	3	4	6	3	5	2	3	2	3	2	3
map00401 Novobiocin biosynthesis	2	1	0	2	1	1	2	0	0	2	1	0	0
map01232 Nucleotide metabolism	15	13	8	8	14	12	8	6	5	11	8	16	7
map00770 Pantothenate and CoA biosynthesis	5	2	4	3	4	3	2	4	7	4	2	4	3
map00311 Penicillin and cephalosporin biosynthesis	0	0	0	0	0	0	0	1	1	0	0	0	0
map00405 Phenazine biosynthesis	1	0	1	0	1	0	1	1	0	1	0	0	0
map00940 Phenylpropanoid biosynthesis	1	0	0	0	2	2	1	1	1	1	1	0	1
map00523 Polyketide sugar unit biosynthesis	0	0	0	1	0	1	1	0	0	0	0	0	0
map00333 Prodigiosin biosynthesis	2	1	0	1	1	0	1	0	0	0	1	0	0
map00740 Riboflavin metabolism	5	4	1	5	1	2	7	3	1	4	3	2	3
map00909 Sesquiterpenoid and triterpenoid biosynthesis	1	0	0	0	0	1	0	0	0	0	0	0	0
map00404 Staurosporine biosynthesis	1	1	1	2	1	0	0	1	0	0	2	1	0
map00100 Steroid biosynthesis	1	0	0	0	0	1	0	0	0	0	0	0	0
map00521 Streptomycin biosynthesis	0	0	2	1	1	3	1	2	0	1	1	1	1
map00900 Terpenoid backbone biosynthesis	3	4	4	3	3	5	2	2	1	1	1	6	1
map00253 Tetracycline biosynthesis	1	0	0	0	1	0	1	0	0	0	0	0	0
map00730 Thiamine metabolism	3	3	3	2	2	4	4	2	2	4	2	3	2
map00960 Tropane, piperidine and pyridine alkaloid biosynthesis	3	1	0	2	1	3	1	3	1	1	2	2	2
map00750 Vitamin B6 metabolism	1	2	4	4	1	2	3	0	2	1	4	0	5
map00908 Zeatin biosynthesis	2	5	1	3	1	2	2	1	0	1	1	3	1
